# Chronic inflammation suppresses del(5q)-like MDS HSCs via p53

**DOI:** 10.1101/2022.06.22.497183

**Authors:** Tomoya Muto, Callum S. Walker, Kwangmin Choi, Madeline Niederkorn, Chiharu Ishikawa, Melinda Varney, Kathleen Hueneman, Daniel T. Starczynowski

**Author notes:** **Corresponding author:** Daniel Starczynowski, Division of Experimental Hematology and Cancer Biology, Cincinnati Children’s Hospital Medical Center, Cincinnati, OH, USA.

## Abstract

Inflammation is associated with the pathogenesis of Myelodysplastic syndromes (MDS). Emerging evidence suggests that MDS hematopoietic stem and progenitor cells (HSPCs) exhibit an altered response to systemic low-grade inflammation, which contributes to their competitive advantage over wild-type HSPCs and ensuing hematopoietic defects. Deletion of the long arm of chromosome 5 (del(5q)) is the most common chromosomal abnormality in patients with MDS. Although this subtype of MDS contains several haploinsufficient genes that directly impact innate immune signaling, the effects of an inflammatory milieu on del(5q) MDS HSPCs remains poorly defined. Utilizing a model of del(5q)-like MDS, wherein two 5q genes, miR-146a and TIFAB, are deleted, we found that chronic low-grade inflammation impaired the function of del(5q)-like MDS HSPCs and contributed to a more severe disease. The del(5q)-like MDS HSPCs exposed to chronic inflammation became less quiescent, but without changes in cell viability. In response to inflammation, mouse and human del(5q) MDS HSPCs activated a partial p53 response. The impaired function and reduced cellular quiescence of del(5q) MDS HSPCs exposed to inflammation could be restored by deletion of p53. Since TP53 mutations are highly enriched in del(5q) AML patients following an initial MDS diagnosis, increased p53 activation in del(5q) MDS HSPCs due to inflammation may create a selective pressure for genetic inactivation of p53. These findings uncover the contribution of systemic inflammation on dyshematopoiesis in del(5q) MDS and provide a potential explanation for acquired p53 mutations in myeloid malignancies with del(5q).
