## Supplemental Table 1 for "Chronic inflammation suppresses del(5q)-like MDS HSCs via p53"

### Sheet: DKO-LPS vs DKO-PBS
Supplemental Table 1. Differentially expressed genes in Tifab-/-;miR-146a-/- LSK cells treated with LPS (relative to PBS)
	LogFC	AveExpr	t	P.Value	adj.P.Val
Erbb2	2.719	-1.05	3.447	0.003516	0.003516
1700008O03Rik	2.447	-0.5708	3.307	0.004696	0.004696
Rab3a	2.419	0.7152	2.695	0.01643	0.01643
Cxcl10	2.377	0.3753	3.699	0.002091	0.002091
Pmel	2.37	-0.7286	2.73	0.01531	0.01531
Slc27a2	2.139	-0.2324	2.885	0.01118	0.01118
Spin2c	1.805	0.1156	2.255	0.03927	0.03927
Actr3b	1.77	0.6594	3.087	0.007391	0.007391
Tmem17	1.769	0.9482	3.082	0.00747	0.00747
Nacad	1.765	0.807	3.003	0.008788	0.008788
Ly86	1.745	0.9671	2.614	0.01932	0.01932
Cmtm8	1.647	0.08689	2.174	0.04582	0.04582
Susd2	1.602	0.7933	3.099	0.007215	0.007215
Olfm1	1.572	-0.3186	2.218	0.04212	0.04212
Dnajb13	1.565	0.9098	2.959	0.009607	0.009607
B430306N03Rik	1.56	0.4934	2.148	0.04812	0.04812
Mfsd9	1.517	0.813	2.557	0.02167	0.02167
Ptprg	1.513	0.8722	2.308	0.03538	0.03538
Egr1	1.494	4.387	5.488	5.871e-05	5.871e-05
Hexim2	1.436	0.4785	2.309	0.0353	0.0353
Aqp11	1.405	0.8372	2.687	0.01672	0.01672
St8sia2	1.397	0.0958	2.297	0.03616	0.03616
Cap2	1.39	0.5174	2.369	0.03144	0.03144
Slc6a20b	1.368	0.9134	2.197	0.04385	0.04385
Sema6a	1.355	1.03	2.446	0.02701	0.02701
BC147527	1.329	0.08043	2.145	0.04843	0.04843
Spp1	1.25	0.6377	2.281	0.03729	0.03729
Gp5	1.187	1.315	2.487	0.02493	0.02493
1810011H11Rik	1.168	2.137	2.7	0.01628	0.01628
Ager	1.121	1.189	2.233	0.04094	0.04094
Hist1h3d	1.111	3.037	3.301	0.004754	0.004754
Wipi1	1.095	1.775	2.639	0.0184	0.0184
Gm10548	1.084	1.305	2.291	0.0366	0.0366
Ccdc126	1.078	0.695	2.144	0.04852	0.04852
Zfp93	1.07	2.58	2.305	0.03558	0.03558
Neo1	1.057	1.702	2.319	0.03466	0.03466
Zbtb42	1.041	2.067	2.602	0.01983	0.01983
Fam129c	1.014	1.663	2.356	0.03222	0.03222
Dusp9	0.9983	2.397	2.874	0.01144	0.01144
Snora28	0.9719	1.771	2.398	0.02967	0.02967
Swsap1	0.9635	3.068	2.463	0.02614	0.02614
Gdpd1	0.9441	1.414	2.159	0.04714	0.04714
Ankrd29	0.9314	1.734	2.174	0.04586	0.04586
Dhrs7	0.9009	2.391	2.264	0.03859	0.03859
Parm1	0.8786	2.019	2.298	0.03611	0.03611
Ppp1r3f	0.8779	1.653	2.187	0.04469	0.04469
Dnal1	0.8595	2.551	2.212	0.04263	0.04263
3110062M04Rik	0.8528	3.518	2.156	0.04747	0.04747
Ublcp1	0.8493	2.25	2.414	0.02879	0.02879
Hist2h2be	0.8484	3.577	3.028	0.008341	0.008341
Prune2	0.8339	2.438	2.171	0.04612	0.04612
Rad51c	0.8253	3.356	2.725	0.01546	0.01546
Ifi30	0.7992	3.376	2.653	0.01788	0.01788
Ntpcr	0.7964	3.266	2.36	0.03197	0.03197
Zfp458	0.7942	3.445	3.209	0.005746	0.005746
H2-Aa	0.7903	3.299	2.279	0.03746	0.03746
Arl6	0.7729	3.335	3.011	0.008646	0.008646
Snora3	0.7627	3.854	2.778	0.0139	0.0139
Tusc1	0.7623	2.525	2.174	0.04583	0.04583
Arid3a	0.7509	3.543	2.528	0.02296	0.02296
6720489N17Rik	0.735	4.535	3.601	0.002556	0.002556
5730409E04Rik	0.7332	3.647	2.334	0.03367	0.03367
Lfng	0.7228	3.465	2.629	0.01877	0.01877
Zfp72	0.7211	2.413	2.146	0.04838	0.04838
Lmo4	0.7061	5.776	2.541	0.02237	0.02237
LOC101056043	0.7027	4.771	2.616	0.01927	0.01927
Mboat2	0.6953	3.12	2.335	0.03359	0.03359
0610009B22Rik	0.6914	4.45	2.637	0.01849	0.01849
Tfb1m	0.6823	3.379	2.839	0.01227	0.01227
2410016O06Rik	0.6822	5.08	3.969	0.001197	0.001197
Syde1	0.6784	3.231	2.654	0.01783	0.01783
B4galt4	0.6771	3.735	2.191	0.04439	0.04439
2310045N01Rik	0.6643	5.036	3.007	0.00872	0.00872
Ring1	0.6613	4.674	3.028	0.008343	0.008343
Perp	0.6536	3.48	2.667	0.0174	0.0174
Zfp623	0.6533	3.462	2.645	0.01819	0.01819
Plekhj1	0.65	3.865	2.863	0.01169	0.01169
Gfi1	0.6488	3.868	2.372	0.03126	0.03126
Zfp446	0.6426	3.294	2.262	0.03871	0.03871
Cotl1	0.6414	4.088	2.708	0.01602	0.01602
Coq10a	0.641	3.673	2.528	0.02295	0.02295
Msrb1	0.6381	4.092	2.961	0.009564	0.009564
Zkscan14	0.63	3.291	2.354	0.03238	0.03238
Nsun3	0.6205	4.292	2.725	0.01546	0.01546
Fkbp11	0.6178	3.014	2.244	0.04005	0.04005
Ethe1	0.6091	3.799	2.168	0.04635	0.04635
Cdk2ap2	0.6044	3.373	2.187	0.0447	0.0447
Khk	0.5933	4.489	2.444	0.02715	0.02715
Slc50a1	0.5923	3.839	2.275	0.03772	0.03772
Ehd2	0.5907	3.075	2.138	0.04906	0.04906
Utp14b	-0.5897	5.723	-2.361	0.03192	0.03192
Gm7102	-0.5961	4.639	-3.229	0.005521	0.005521
Gm10845	-0.5976	5.246	-3.264	0.005133	0.005133
Iffo1	-0.5982	3.814	-2.33	0.03391	0.03391
Prnp	-0.5983	6.388	-2.55	0.02197	0.02197
Kif3c	-0.6035	2.975	-2.14	0.04887	0.04887
Ppme1	-0.6057	4.946	-3.433	0.00362	0.00362
Has3	-0.6066	3.57	-2.454	0.02658	0.02658
Slc5a3	-0.6074	5.776	-3.531	0.002955	0.002955
Loxl3	-0.6081	3.592	-2.52	0.02331	0.02331
Vasn	-0.6118	4.29	-2.969	0.009423	0.009423
Vamp1	-0.6169	3.78	-2.807	0.01311	0.01311
Mecom	-0.6223	4.93	-2.771	0.0141	0.0141
Ptafr	-0.6228	3.259	-2.262	0.03873	0.03873
Vmn1r58	-0.6232	4.405	-3.325	0.004522	0.004522
Eml5	-0.625	4.909	-3.254	0.005245	0.005245
Gm15760	-0.6308	3.388	-2.309	0.03531	0.03531
2310039L15Rik	-0.6411	3.134	-2.492	0.02465	0.02465
Gm8234	-0.6426	3.793	-3.048	0.008002	0.008002
Zfp783	-0.6538	3.989	-2.585	0.02049	0.02049
Zfp653	-0.654	2.742	-2.153	0.0477	0.0477
Phxr4	-0.6615	4.139	-3.307	0.004701	0.004701
Dleu2	-0.6673	3.904	-2.694	0.01646	0.01646
Gm17644	-0.6677	6.794	-3.227	0.005538	0.005538
3110001I22Rik	-0.6691	2.788	-2.292	0.03654	0.03654
Zfp949	-0.6697	3.706	-2.964	0.00952	0.00952
Zc3h3	-0.6712	3.741	-2.307	0.03548	0.03548
Adam22	-0.6728	4.412	-2.677	0.01703	0.01703
Ptbp2	-0.6778	4.825	-2.878	0.01135	0.01135
Vgll4	-0.683	4.274	-2.699	0.0163	0.0163
Gdap10	-0.6831	5.402	-4.11	0.0008965	0.0008965
Echdc1	-0.6866	2.296	-2.131	0.04979	0.04979
Trmt13	-0.6867	3.27	-2.857	0.01184	0.01184
1500004A13Rik	-0.6868	3.236	-2.549	0.02203	0.02203
4732471J01Rik	-0.6882	2.52	-2.327	0.03414	0.03414
Gja1	-0.6925	3.781	-3.066	0.00772	0.00772
Nxpe5	-0.6939	2.45	-2.158	0.0473	0.0473
Lmbrd2	-0.697	4.648	-3.765	0.001823	0.001823
Slc25a27	-0.6977	3.067	-2.465	0.02602	0.02602
Tbrg3	-0.7048	6.526	-4.031	0.001055	0.001055
F630111L10Rik	-0.71	3.934	-2.625	0.01891	0.01891
Tatdn1	-0.713	4.05	-2.485	0.025	0.025
Acrbp	-0.7139	2.636	-2.437	0.0275	0.0275
Capn10	-0.7189	2.49	-2.285	0.03706	0.03706
A730098P11Rik	-0.7237	2.625	-2.277	0.03762	0.03762
Mfsd12	-0.7243	3.225	-2.509	0.02383	0.02383
Plekha6	-0.7343	3.072	-2.575	0.02091	0.02091
Fuz	-0.7386	3.127	-2.428	0.02802	0.02802
Tmc4	-0.7427	2.952	-2.258	0.03904	0.03904
Flad1	-0.7448	3.304	-2.821	0.01273	0.01273
Dock6	-0.7555	2.597	-2.14	0.04888	0.04888
Gm20199	-0.7558	4.176	-3.262	0.005158	0.005158
Gm17066	-0.7707	4.652	-3.331	0.004468	0.004468
Akap5	-0.7718	2.621	-2.432	0.02779	0.02779
Ly75	-0.7774	4.07	-2.587	0.02042	0.02042
Mtm1	-0.7843	2.842	-2.592	0.02023	0.02023
Phka1	-0.7856	4.297	-3.977	0.001178	0.001178
Fam196b	-0.7869	4.43	-3.551	0.002839	0.002839
Cyb5d2	-0.7872	2.391	-2.188	0.0446	0.0446
Gpatch3	-0.7987	2.059	-2.164	0.04675	0.04675
Ppp1r12b	-0.802	4.027	-2.581	0.02064	0.02064
Rad51b	-0.8068	3.778	-3.173	0.006193	0.006193
4931406H21Rik	-0.8105	4.008	-3.002	0.008807	0.008807
Cchcr1	-0.8119	3.154	-2.478	0.02538	0.02538
9430091E24Rik	-0.8123	3.256	-3.216	0.005671	0.005671
Pigw	-0.8166	2.708	-2.617	0.01925	0.01925
Megf11	-0.8178	2.942	-2.947	0.009841	0.009841
Slc16a4	-0.8248	2.407	-2.61	0.01949	0.01949
Klhl4	-0.8493	1.766	-2.212	0.04258	0.04258
G530011O06Rik	-0.8534	6.403	-3.297	0.004799	0.004799
Cd160	-0.8631	2.523	-2.302	0.03583	0.03583
Kcnq1ot1	-0.8663	9.175	-4.559	0.0003607	0.0003607
Pfkfb1	-0.8699	1.952	-2.131	0.04977	0.04977
2610307P16Rik	-0.8757	4.633	-4.205	0.0007383	0.0007383
A930013F10Rik	-0.8784	2.562	-2.699	0.01629	0.01629
Cyp2j9	-0.8837	2.995	-3.248	0.005301	0.005301
Ehbp1	-0.8838	2.873	-2.399	0.02965	0.02965
Gm16523	-0.8994	2.544	-2.903	0.01078	0.01078
Hist2h4	-0.9135	3.427	-2.385	0.03044	0.03044
Rptoros	-0.9159	1.826	-2.292	0.0365	0.0365
D3Bwg0562e	-0.9185	1.347	-2.207	0.04302	0.04302
Prrg2	-0.9279	1.528	-2.271	0.03802	0.03802
Fv1	-0.9294	2.761	-2.743	0.01493	0.01493
A830082N09Rik	-0.9317	2.422	-2.657	0.01775	0.01775
Lrrc18	-0.933	2.619	-3.253	0.005248	0.005248
Exoc3l	-0.9351	1.995	-2.217	0.04219	0.04219
Zfp202	-0.9418	3.746	-3.85	0.001531	0.001531
Kcnip4	-0.9438	1.73	-2.209	0.04288	0.04288
Izumo4	-0.9458	2.151	-2.803	0.01321	0.01321
Gm7444	-0.9463	1.559	-2.415	0.02874	0.02874
Ino80dos	-0.9618	2.537	-3.142	0.0066	0.0066
AU022252	-0.9696	2.117	-2.259	0.03891	0.03891
Pnpla1	-0.9718	1.963	-2.798	0.01333	0.01333
Farp2	-0.9736	1.863	-2.499	0.02432	0.02432
Ecm2	-0.9867	2.643	-2.962	0.009549	0.009549
Chad	-0.9923	1.591	-2.582	0.02063	0.02063
Clstn3	-1	1.562	-2.274	0.03781	0.03781
Fbxl2	-1.008	1.898	-2.319	0.03464	0.03464
Gm4432	-1.012	2.795	-3.034	0.008246	0.008246
E030024N20Rik	-1.015	3.077	-3.195	0.005918	0.005918
Zscan25	-1.026	2.272	-2.211	0.04268	0.04268
4930405J17Rik	-1.05	1.833	-2.241	0.04032	0.04032
Sptbn2	-1.057	2.46	-3.284	0.004926	0.004926
Wnk3	-1.057	1.452	-2.527	0.02302	0.02302
Ceacam20	-1.061	1.542	-2.427	0.02805	0.02805
4930594C11Rik	-1.074	2.117	-2.692	0.01653	0.01653
Adamts2	-1.081	1.298	-2.382	0.03063	0.03063
F830016B08Rik	-1.088	1.097	-2.439	0.02741	0.02741
4921507L20Rik	-1.101	0.9177	-2.186	0.04478	0.04478
Angpt2	-1.109	4.322	-4.262	0.000658	0.000658
Gm16617	-1.113	1.796	-2.468	0.02588	0.02588
Gm19522	-1.121	1.818	-2.576	0.02087	0.02087
Necab3	-1.122	1.703	-2.929	0.01021	0.01021
Igsf10	-1.127	1.206	-2.151	0.04793	0.04793
Alas2	-1.133	2.529	-3.294	0.004821	0.004821
Xist	-1.15	1.874	-2.405	0.02926	0.02926
Gm11127	-1.154	0.9508	-2.337	0.03346	0.03346
Sipa1l2	-1.163	0.6228	-2.145	0.04842	0.04842
Mir6386	-1.164	0.9939	-2.324	0.03433	0.03433
BC031361	-1.171	0.8376	-2.212	0.04259	0.04259
Lrrc56	-1.177	0.4628	-2.151	0.04791	0.04791
Map7d2	-1.199	1.359	-2.191	0.04439	0.04439
4930565N06Rik	-1.201	3.054	-3.928	0.001304	0.001304
Nkain3	-1.201	1.153	-2.573	0.02099	0.02099
Pcdhga12	-1.201	0.3844	-2.207	0.043	0.043
Pln	-1.204	1.149	-2.431	0.02783	0.02783
Gm4787	-1.218	1.814	-2.31	0.03525	0.03525
Epor	-1.222	0.8989	-2.177	0.04553	0.04553
Nrip2	-1.237	1.313	-2.741	0.01498	0.01498
2410018L13Rik	-1.244	0.2686	-2.154	0.04763	0.04763
4833422C13Rik	-1.275	0.4275	-2.139	0.04897	0.04897
Flywch2	-1.281	1.183	-2.286	0.03698	0.03698
C130050O18Rik	-1.285	2.148	-3.323	0.004549	0.004549
Rin2	-1.293	1.416	-2.908	0.01066	0.01066
4933431G14Rik	-1.301	1.033	-2.439	0.02739	0.02739
4930455C13Rik	-1.307	1.198	-2.317	0.03478	0.03478
BC037704	-1.312	0.6424	-2.358	0.0321	0.0321
Shpk	-1.316	0.9255	-2.649	0.01803	0.01803
Adam4	-1.319	1.589	-2.516	0.02352	0.02352
8430431K14Rik	-1.319	1.52	-2.773	0.01405	0.01405
Frmd5	-1.345	1.446	-2.621	0.01907	0.01907
4933433G19Rik	-1.354	0.9114	-2.706	0.01606	0.01606
Npas2	-1.377	0.8761	-2.592	0.0202	0.0202
Npnt	-1.383	0.3927	-2.198	0.04376	0.04376
Plekhh2	-1.39	-0.0135	-2.244	0.0401	0.0401
Jam2	-1.402	1.924	-3.44	0.003571	0.003571
Edaradd	-1.413	1.613	-2.733	0.01521	0.01521
Gm12504	-1.414	1.578	-3.232	0.005486	0.005486
Tac4	-1.415	0.9437	-2.251	0.0395	0.0395
Lca5l	-1.418	0.7377	-2.432	0.02775	0.02775
Arg1	-1.419	0.5523	-2.249	0.03967	0.03967
Ogn	-1.426	1.503	-3.588	0.002626	0.002626
Cacna2d4	-1.432	1.466	-2.626	0.0189	0.0189
Muc6	-1.44	2.54	-2.75	0.01471	0.01471
Samd4	-1.44	0.4239	-2.129	0.04989	0.04989
Chrna2	-1.446	0.4599	-2.529	0.02292	0.02292
Gm11346	-1.451	2.384	-3.476	0.003311	0.003311
Omp	-1.466	0.4551	-2.466	0.02598	0.02598
Mir6368	-1.474	0.6842	-2.692	0.01653	0.01653
Chrnb2	-1.495	1.424	-2.822	0.01271	0.01271
Aspn	-1.513	1.853	-3.657	0.002278	0.002278
Fmn1	-1.52	1.673	-3.068	0.007682	0.007682
Greb1l	-1.52	1.347	-3.097	0.007247	0.007247
Wdr38	-1.537	0.1615	-2.394	0.02994	0.02994
Psg29	-1.542	0.008432	-2.602	0.01981	0.01981
Grin3a	-1.552	0.4029	-2.763	0.01434	0.01434
Map1b	-1.556	0.413	-2.156	0.04741	0.04741
4930562C15Rik	-1.556	0.2327	-2.365	0.0317	0.0317
C8g	-1.573	0.2841	-2.349	0.03267	0.03267
E130102H24Rik	-1.578	-0.1079	-2.36	0.03197	0.03197
Mttp	-1.582	0.2375	-2.199	0.04373	0.04373
Lrrc19	-1.587	0.2468	-2.732	0.01527	0.01527
Tln2	-1.6	0.891	-3.019	0.008497	0.008497
Pou5f2	-1.614	0.2112	-2.639	0.01841	0.01841
Cp	-1.615	2.206	-3.421	0.003713	0.003713
Rell2	-1.618	0.2261	-2.302	0.03582	0.03582
Ndrg4	-1.625	0.2058	-2.133	0.04957	0.04957
H2afy3	-1.629	0.587	-2.319	0.03466	0.03466
Zfp658	-1.635	0.3535	-2.346	0.03291	0.03291
C030013G03Rik	-1.642	1.104	-3.135	0.006695	0.006695
Gm10516	-1.643	1.079	-2.734	0.0152	0.0152
D630039A03Rik	-1.65	0.2725	-2.666	0.01742	0.01742
2010106C02Rik	-1.681	-0.3259	-2.301	0.0359	0.0359
Mir568	-1.723	-0.09547	-2.424	0.02821	0.02821
Pcdhb18	-1.734	-0.1331	-2.423	0.02829	0.02829
4930405A10Rik	-1.764	0.7861	-3.504	0.003124	0.003124
Ppl	-1.776	0.6472	-3.068	0.007683	0.007683
Smarcd3	-1.792	0.4986	-3.252	0.005266	0.005266
1700029I15Rik	-1.796	-0.339	-2.374	0.03112	0.03112
Abcg3	-1.802	1.399	-3.312	0.004653	0.004653
Lrrc71	-1.803	0.6789	-3.034	0.008241	0.008241
Flrt1	-1.813	0.8341	-3.589	0.002625	0.002625
Gm15612	-1.853	-0.4007	-2.405	0.0293	0.0293
Pcdhgb8	-1.88	-0.006352	-3.047	0.008023	0.008023
1700034J05Rik	-1.904	0.244	-2.605	0.01971	0.01971
4930507D05Rik	-1.928	-0.5334	-2.356	0.03224	0.03224
Mir1191	-2.039	0.3606	-3.072	0.007625	0.007625
4930480K15Rik	-2.09	1.722	-4.549	0.0003686	0.0003686
Cpsf4l	-2.116	0.977	-3.72	0.001999	0.001999
Tppp	-2.117	0.02403	-3.15	0.006491	0.006491
Bcas3os1	-2.149	0.04859	-2.815	0.01288	0.01288
Uchl4	-2.196	-0.2553	-2.684	0.0168	0.0168
4930596I21Rik	-2.249	1.138	-4.165	0.0008024	0.0008024
Amelx	-2.263	0.4471	-3.075	0.007577	0.007577
Pcdhga11	-2.317	0.3654	-3.837	0.001571	0.001571
C230037L18Rik	-2.387	-0.4338	-3.276	0.005005	0.005005
Npm2	-2.677	-0.8682	-2.909	0.01064	0.01064
Pou6f1	-2.917	-0.3581	-3.102	0.007166	0.007166
Map1a	-2.983	-0.115	-2.947	0.009854	0.009854
Chst2	-3.053	-0.4707	-3.095	0.007276	0.007276
Chil3	-3.445	-1.187	-3.375	0.004079	0.004079
A430090L17Rik	-3.895	0.03531	-4.603	0.0003307	0.0003307
