## Supplemental Table 2 for "Chronic inflammation suppresses del(5q)-like MDS HSCs via p53"

### Sheet: WT-LPS vs WT-PBS
Supplemental Table 2. Differentially expressed genes in WT LSK cells treated with LPS (relative to PBS)
	LogFC	AveExpr	t	P.Value	adj.P.Val
Prss34	2.611	0.003941	3.318	0.004932	0.004932
Irg1	2.151	0.3182	3.003	0.009287	0.009287
Fos	2.057	-0.3164	3.4	0.004178	0.004178
Hist1h3d	2.034	1.855	4.957	0.000196	0.000196
1700019L03Rik	1.933	-0.5111	2.72	0.01631	0.01631
Shisa2	1.879	0.2771	3.255	0.005602	0.005602
Ddah1	1.822	0.003798	3.306	0.005055	0.005055
Pcdhb17	1.751	0.2228	3.363	0.004504	0.004504
Hist1h4i	1.731	0.3985	3.262	0.005518	0.005518
1700096K18Rik	1.706	0.2465	3.51	0.003352	0.003352
Cxcl10	1.689	1.313	3.041	0.00861	0.00861
Cort	1.598	-0.4665	2.245	0.04102	0.04102
Ndrg4	1.579	1.307	4	0.001258	0.001258
Nmb	1.518	0.1525	2.901	0.01138	0.01138
Mir6400	1.472	0.4455	2.589	0.02111	0.02111
Ust	1.423	0.2318	2.728	0.01604	0.01604
Sytl3	1.423	-0.2513	2.5	0.02512	0.02512
Unc5b	1.392	0.325	2.314	0.03595	0.03595
Tmem171	1.288	0.3158	2.79	0.01419	0.01419
Cts8	1.281	0.1644	2.534	0.02349	0.02349
Fam46c	1.277	-0.01425	2.413	0.02972	0.02972
Gstm7	1.246	1.289	3.358	0.004546	0.004546
Nkiras2	1.242	0.9681	2.883	0.01179	0.01179
Palm3	1.222	0.3633	2.378	0.03181	0.03181
Acyp2	1.22	1.15	2.703	0.01687	0.01687
Lrrc16b	1.215	0.2051	2.337	0.03443	0.03443
Muc5b	1.18	1.437	2.503	0.02495	0.02495
Gbp4	1.172	0.6458	2.647	0.01885	0.01885
Chd5	1.15	0.9965	2.738	0.01573	0.01573
Egr1	1.138	4.55	6.352	1.596e-05	1.596e-05
Sp3os	1.118	0.4558	2.204	0.04433	0.04433
Myo1b	1.107	0.6081	2.53	0.02371	0.02371
Zfp383	1.106	0.3439	2.253	0.04043	0.04043
Tulp3	1.076	0.8189	2.504	0.02491	0.02491
Cnih2	1.041	0.2013	2.153	0.0488	0.0488
Gdpd1	1.035	1.882	2.463	0.02697	0.02697
Abcg3	1.003	1.68	2.378	0.03183	0.03183
Ankrd29	0.9833	1.127	2.31	0.03623	0.03623
Prss53	0.9611	2.218	3.492	0.003475	0.003475
Znrd1as	0.9241	1.148	2.204	0.04432	0.04432
Ift122	0.8787	2.387	3.189	0.006395	0.006395
Kazn	0.8707	3.206	3.198	0.006271	0.006271
Ptprg	0.8572	1.632	2.49	0.02562	0.02562
AI429214	0.8453	1.687	2.37	0.03228	0.03228
Edaradd	0.8431	1.99	2.723	0.01621	0.01621
Tmem170	0.8327	2.064	2.787	0.01427	0.01427
Pgap1	0.8294	1.631	2.218	0.04314	0.04314
Hist2h2be	0.8158	4.066	4.723	0.0003061	0.0003061
Toporsos	0.7937	1.809	2.548	0.02286	0.02286
AU041133	0.7871	2.98	2.735	0.01584	0.01584
Slc7a2	0.7843	1.929	2.509	0.02469	0.02469
Cecr6	0.7816	1.707	2.148	0.04923	0.04923
Smtnl2	0.7572	2.192	2.64	0.01909	0.01909
Nudt22	0.7535	2.23	2.575	0.0217	0.0217
Spry1	0.7425	1.781	2.381	0.03164	0.03164
Klhl4	0.7383	3.015	3.351	0.004615	0.004615
1700109H08Rik	0.7301	2.285	2.307	0.03643	0.03643
Rnase6	0.727	1.773	2.172	0.04705	0.04705
Lrrc47	0.7264	7.015	5.122	0.0001437	0.0001437
Pim1	0.7234	4.192	3.219	0.006023	0.006023
Tcaim	0.7192	2.796	2.825	0.01324	0.01324
Phf1	0.7157	2.285	2.408	0.03	0.03
Mutyh	0.7069	2.589	2.886	0.01172	0.01172
Arl13b	0.6691	3.064	2.352	0.03342	0.03342
Aqp1	0.6651	2.24	2.178	0.04651	0.04651
Ier3	0.6578	4.011	3.502	0.003409	0.003409
Dusp1	0.6573	3.27	3.192	0.006355	0.006355
Cd69	0.6557	4.374	2.29	0.03762	0.03762
Plk3	0.6538	2.631	2.474	0.0264	0.0264
Epha1	0.6326	2.471	2.178	0.04658	0.04658
Mcpt8	0.6293	4.094	2.634	0.0193	0.0193
Wdr47	0.6264	2.573	2.658	0.01841	0.01841
Mgst3	0.6215	2.232	2.144	0.04964	0.04964
Mxd4	0.6158	2.262	2.245	0.04101	0.04101
Pvrl1	0.6144	2.964	2.317	0.03573	0.03573
Zfp11	0.6081	4.618	3.842	0.001723	0.001723
Tnfaip3	0.605	4.564	2.613	0.02012	0.02012
Zfp628	0.6022	3.797	2.983	0.009664	0.009664
Tnf	0.5891	4.184	3.416	0.004047	0.004047
Kctd2	-0.5854	4.417	-3.757	0.002043	0.002043
Mns1	-0.5896	5.479	-2.468	0.02673	0.02673
Dleu2	-0.5917	4.021	-3.117	0.007383	0.007383
Tgfbi	-0.6019	3.01	-2.533	0.02355	0.02355
Rrs1	-0.6081	5.45	-4.66	0.0003455	0.0003455
Mthfsd	-0.616	2.78	-2.498	0.02522	0.02522
Gng11	-0.6219	3.326	-3	0.009341	0.009341
4931406H21Rik	-0.6358	4.18	-2.609	0.02029	0.02029
Cep131	-0.6396	2.604	-2.391	0.031	0.031
Tmem101	-0.6397	3.533	-2.474	0.02643	0.02643
Efcab4b	-0.64	2.111	-2.222	0.04287	0.04287
Msantd4	-0.6423	5.612	-4.272	0.0007344	0.0007344
Pros1	-0.6463	2.254	-2.229	0.04229	0.04229
Mst1	-0.6468	2.292	-2.195	0.04509	0.04509
Zfp341	-0.6572	3.113	-2.985	0.009628	0.009628
2210408I21Rik	-0.6572	2.974	-2.239	0.04149	0.04149
Doc2g	-0.6572	2.384	-2.267	0.03932	0.03932
Mad2l1bp	-0.6688	2.751	-2.27	0.03909	0.03909
Usp30	-0.675	3.885	-4.059	0.001119	0.001119
Rdh14	-0.6834	3.786	-3.472	0.003617	0.003617
Ogn	-0.6865	1.914	-2.268	0.03924	0.03924
Gm3893	-0.6899	2.33	-2.516	0.02435	0.02435
4930405J17Rik	-0.6923	3.153	-2.91	0.01117	0.01117
Timm8a1	-0.695	7.219	-6.95	5.918e-06	5.918e-06
4930480K15Rik	-0.7053	2.691	-2.193	0.04529	0.04529
Slc26a10	-0.7089	2.124	-2.181	0.04633	0.04633
Bex4	-0.7396	2.86	-2.379	0.03174	0.03174
Mir103-2	-0.75	2.876	-3.087	0.007843	0.007843
Hist1h4j	-0.755	1.923	-2.318	0.03571	0.03571
Ccdc149	-0.7635	3.157	-3.419	0.004023	0.004023
C430002N11Rik	-0.7654	2.216	-2.314	0.03596	0.03596
4930596I21Rik	-0.7682	1.918	-2.346	0.0338	0.0338
Bloc1s4	-0.809	2.466	-2.929	0.01076	0.01076
2410076I21Rik	-0.8156	1.692	-2.431	0.02874	0.02874
Tha1	-0.8172	1.94	-2.295	0.03727	0.03727
Macrod2	-0.8179	2.371	-2.804	0.0138	0.0138
Hdac8	-0.8191	2.971	-2.964	0.01004	0.01004
Gm11201	-0.8204	1.357	-2.155	0.04861	0.04861
Fam173b	-0.8207	2.247	-2.854	0.01249	0.01249
2310047M10Rik	-0.8214	2.292	-2.634	0.0193	0.0193
Sh3bgrl2	-0.8241	1.508	-2.171	0.04717	0.04717
Gm11346	-0.8367	2.627	-2.544	0.02303	0.02303
Slc2a10	-0.8397	1.648	-2.205	0.04425	0.04425
Wnt10b	-0.8553	1.064	-2.195	0.04507	0.04507
Gale	-0.8638	1.684	-2.403	0.03032	0.03032
E130112N10Rik	-0.8638	1.294	-2.356	0.03319	0.03319
Mir1962	-0.871	1.082	-2.182	0.04616	0.04616
Otud3	-0.9042	1.465	-2.201	0.04454	0.04454
Lyrm1	-0.907	0.8827	-2.237	0.04161	0.04161
Ninl	-0.93	1.344	-2.325	0.03524	0.03524
1700025N23Rik	-0.9424	1.183	-2.312	0.03607	0.03607
Esrp2	-0.9482	1.589	-2.264	0.03953	0.03953
Ppap2a	-0.9553	0.7915	-2.305	0.0366	0.0366
Klrg2	-0.9814	1.499	-2.342	0.03411	0.03411
Tlr3	-0.984	0.8456	-2.163	0.04784	0.04784
Olfr99	-0.9911	0.9606	-2.237	0.04162	0.04162
Satb2	-0.9955	1.803	-2.429	0.02884	0.02884
6330409D20Rik	-1.012	1.168	-2.577	0.0216	0.0216
Cntd1	-1.013	1.607	-2.614	0.02011	0.02011
Gna14	-1.021	1.157	-2.207	0.04405	0.04405
Trim52	-1.039	0.3549	-2.172	0.04705	0.04705
1110019D14Rik	-1.065	1.131	-2.77	0.01476	0.01476
Mreg	-1.065	0.3564	-2.201	0.04461	0.04461
Klhdc8b	-1.068	1.105	-2.228	0.04239	0.04239
Tctn2	-1.07	0.4634	-2.345	0.03389	0.03389
Sipa1l2	-1.082	0.5748	-2.313	0.03602	0.03602
Eda	-1.095	1.347	-2.804	0.01381	0.01381
Tmem14a	-1.096	0.7737	-2.262	0.03971	0.03971
Gm10653	-1.101	0.4537	-2.217	0.04323	0.04323
Dbndd1	-1.102	0.3443	-2.297	0.03718	0.03718
E130307A14Rik	-1.104	1.913	-2.649	0.01876	0.01876
9330020H09Rik	-1.108	1.256	-2.945	0.01043	0.01043
Nfe2l3	-1.111	1.649	-3.15	0.006919	0.006919
Pcdhga9	-1.128	1.28	-2.411	0.02983	0.02983
Map1lc3a	-1.14	1.183	-2.282	0.03826	0.03826
Prokr1	-1.145	1.619	-2.989	0.009551	0.009551
Ciita	-1.191	0.3158	-2.315	0.03591	0.03591
Slc10a1	-1.197	1.434	-3.134	0.007133	0.007133
Gm6402	-1.198	2.778	-4.648	0.0003536	0.0003536
Cyp2t4	-1.214	0.9833	-2.587	0.0212	0.0212
1110046J04Rik	-1.217	0.3677	-2.167	0.04754	0.04754
Celf3	-1.237	1.107	-2.773	0.01468	0.01468
Gper1	-1.24	0.7782	-2.592	0.02099	0.02099
Prss12	-1.248	0.4955	-2.653	0.01862	0.01862
Gm2518	-1.3	0.9811	-2.758	0.01513	0.01513
Rpp25	-1.303	0.3099	-2.552	0.02271	0.02271
Scarna13	-1.328	-0.1019	-2.497	0.02526	0.02526
Rab19	-1.342	0.1741	-2.192	0.04533	0.04533
4930563E22Rik	-1.346	-0.2685	-2.408	0.03002	0.03002
1700019G17Rik	-1.36	0.2985	-2.767	0.01486	0.01486
Cyp39a1	-1.367	-0.1619	-2.43	0.02876	0.02876
Trem3	-1.37	0.7879	-2.593	0.02095	0.02095
1700029I15Rik	-1.372	0.3478	-2.819	0.0134	0.0134
Slc18a1	-1.385	0.2261	-2.451	0.02761	0.02761
Robo1	-1.39	-0.1928	-2.141	0.04994	0.04994
Dok4	-1.398	0.4945	-2.673	0.01788	0.01788
Notch3	-1.403	0.04971	-2.463	0.02701	0.02701
Gm4532	-1.415	0.5672	-3.17	0.006637	0.006637
Plekhh1	-1.42	1.258	-3.276	0.005361	0.005361
Gstm2	-1.441	0.9459	-2.915	0.01106	0.01106
Snord58b	-1.441	-0.0501	-2.184	0.04607	0.04607
Paqr3	-1.445	-0.01912	-2.183	0.04615	0.04615
Syn1	-1.459	-0.1748	-2.617	0.01996	0.01996
Bcl6b	-1.48	-0.2495	-2.557	0.02249	0.02249
Medag	-1.48	-0.5147	-2.144	0.04961	0.04961
Amt	-1.536	0.342	-2.299	0.03697	0.03697
Alox12	-1.544	0.5673	-3.147	0.006952	0.006952
Glra4	-1.552	0.3159	-2.437	0.02837	0.02837
Dnase1l2	-1.643	-0.03803	-2.601	0.0206	0.0206
Hmga2-ps1	-1.667	0.8185	-3.191	0.006371	0.006371
Dnd1	-1.738	0.3233	-3.692	0.002325	0.002325
Slamf1	-1.752	0.074	-2.837	0.01293	0.01293
Gpr64	-1.76	-0.3555	-2.556	0.0225	0.0225
Ankrd37	-1.814	-0.4186	-2.839	0.01288	0.01288
Map6d1	-1.885	-0.2218	-3.259	0.005557	0.005557
Ak5	-1.934	-0.5739	-2.315	0.03587	0.03587
Mir6391	-2.047	-0.8224	-3.225	0.00595	0.00595
Cspg5	-2.048	-0.5404	-3.115	0.00742	0.00742
Pilrb2	-2.068	-0.9329	-2.391	0.03105	0.03105
Wdr38	-2.16	0.1577	-4.133	0.0009655	0.0009655
Mir1190	-2.236	-0.09342	-3.954	0.001377	0.001377
Fbxw10	-2.237	-0.8414	-2.222	0.04285	0.04285
Aldh3b1	-2.493	-0.7324	-3.625	0.00266	0.00266
Adamtsl4	-2.628	0.07942	-3.163	0.006739	0.006739
Zfr2	-3.316	-0.964	-4.597	0.0003898	0.0003898
